# Molecular signature of COVID-19 prior to its exacerbation by multi-omics survey

**DOI:** 10.64898/2025.12.27.696524

**Authors:** Tomoyuki Suzuki, Yoshihiro Kita, Keisuke Yanagida, Kenji Maeda, Tomomi Hashidate-Yoshida, Hiroki Nakanishi, Takayo Ohto-Nakanishi, Junko Terada-Hirashima, Yoshie Tsujimoto, Masayuki Hojo, Hiroaki Mitsuya, Takao Shimizu, Hideo Shindou

## Abstract

Severe acute respiratory syndrome coronavirus 2 (SARS-CoV-2) caused a global pandemic due to its high transmissibility and ability to evade innate immune responses. Comprehensive characterization of the disease is essential for elucidating its pathophysiology and clinical progression. In this study, we performed multi-omics analyses of plasma samples collected from SARS-CoV-2-positive patients prior to clinical deterioration of coronavirus disease 2019 (COVID-19). These samples revealed the potential of previously reported clinical parameters, including CRP and neutrophil level, to predict COVID-19 exacerbation in the early stage. Our analysis identified a novel panel of molecules that precede the clinical manifestations associated with COVID-19 progression. These candidate biomarkers exhibited strong correlations with previously reported clinical and immunological parameters. Notably, several inflammation-related markers showed inverse associations with specific interferon subtypes, including IFN-α6 and IFN-α8, potentially reflecting mechanisms of SARS-CoV-2-mediated immune evasion. Our findings contribute to the understanding of virus-induced acute exacerbation and offer a valuable foundation for future pandemic research.
