## Supplementary material for "Molecular signature of COVID-19 prior to its exacerbation by multi-omics survey": Table_S1

### Sheet: lipid_1
Lipid	log2fc	ttest.p	OR_Crude	conf_low_Crude	conf_high_Crude	OR_Adjusted	conf_low_Adjusted	conf_high_Adjusted	ttest.adj.p	ROC_AUC
LPA 22:0	-0.752187	0.0144491	0.247302	0.0425582	0.830575	0.24031	0.0383109	0.83783	0.78772	0.751553
LPA 22:2	-0.661853	0.0272024	0.320243	0.0871421	0.868937	0.307563	0.0811565	0.869311	0.78772	0.776398
LPS 18:0	-0.793581	0.0104282	0.315855	0.0571824	0.992868	0.282369	0.0414375	0.963176	0.78772	0.720497
LPS 20:0	-0.61408	0.00555269	0.224912	0.0354115	0.782194	0.224948	0.0361694	0.782939	0.78772	0.776398
PIP1 36:1	0.670607	0.0337092	4.14223	1.50292	17.4467	4.2927	1.51597	18.4205	0.78772	0.801242
PIP2 32:1	-0.67413	0.0276447	0.263312	0.04706	0.897014	0.27144	0.0475507	0.914088	0.78772	0.745342
