## Supplementary material for "Molecular signature of COVID-19 prior to its exacerbation by multi-omics survey": Table_S2

### Sheet: lipid_mediator_1
Eicosanoids	log2fc	ttest.p	OR_Crude	conf_low_Crude	conf_high_Crude	OR_Adjusted	conf_low_Adjusted	conf_high_Adjusted	ttest.adj.p	ROC_AUC
12-HETE	-1.93667	0.00939611	0.0170439	6.86149e-05	0.57758	0.0147251	3.96134e-05	0.572676	0.320739	0.763975
11-HDHA	-1.18932	0.0435286	0.236826	0.0108632	1.13064	0.201433	0.00749061	1.07182	0.320739	0.701863
12,13-DiHOME	-1.37998	0.0217608	0.0947497	0.000849447	0.997565	0.0727999	0.000443804	0.913325	0.320739	0.677019
14-HDHA	-1.51218	0.00587942	0.134532	0.00589896	0.85343	0.115946	0.00427831	0.818468	0.320739	0.732919
18-HETE	-0.798009	0.0389664	0.268468	0.0563262	0.833168	0.2232	0.0411202	0.743266	0.320739	0.745342
9,10-DiHOME	-1.70753	0.0401582	0.00630864	5.43649e-07	0.829069	0.00279391	9.97401e-08	0.631285	0.320739	0.708075
PGE2	-0.702737	0.0462222	0.380891	0.0481848	1.25565	0.317956	0.035528	1.13668	0.320739	0.608696
12-KETE	-1.65686	0.0164545	0.00314011	4.94281e-07	0.417741	0.000405908	5.95564e-09	0.21584	0.320739	0.782609
