## Supplementary material for "Molecular signature of COVID-19 prior to its exacerbation by multi-omics survey": Table_S3

### Sheet: Metabolite_1
Metabolite	log2fc	ttest.p	OR_Crude	conf_low_Crude	conf_high_Crude	OR_Adjusted	conf_low_Adjusted	conf_high_Adjusted	ttest.adj.p	ROC_AUC
Arg	-0.612092	0.00590803	0.26526	0.0501999	0.847087	0.26604	0.0501295	0.860597	0.023787	0.770186
Citrulline	-0.670864	0.00696175	0.183583	0.0237632	0.739344	0.173312	0.0212904	0.731069	0.023787	0.801242
Hydroxyproline	-0.697364	0.000647968	0.124266	0.0114963	0.569418	0.130378	0.0121254	0.57841	0.00945162	0.832298
Thr	-0.628308	2.00617e-06	0.0322252	0.000387537	0.309364	0.0251552	0.000209984	0.28413	7.42282e-05	0.913043
