## Supplementary material for "Molecular signature of COVID-19 prior to its exacerbation by multi-omics survey": Table_S4

### Sheet: protein_2
Protein	log2fc	ttest.p	OR_Crude	conf_low_Crude	conf_high_Crude	OR_Adjusted	conf_low_Adjusted	conf_high_Adjusted	ttest.adj.p	ROC_AUC
HNRNPA1	-0.606509	0.012087	0.346937	0.0648548	1.04413	0.317266	0.0501579	0.995315	0.750762	0.664596
CCL8	0.820236	0.0265779	5.35112	1.73232	30.5608	5.32764	1.71812	30.7116	0.759295	0.850932
SAA1	1.3621	0.029042	4.6149	1.6542	19.8634	8.25176	2.18946	69.9869	0.759295	0.813665
GIPC1	-0.693536	0.0395462	0.0562422	0.00109083	0.832993	0.0399509	0.000400797	0.739379	0.765869	0.770186
CCL7	0.74924	0.0139132	7.60797	2.25446	62.4206	7.5902	2.24084	63.8284	0.750762	0.863354
STX12	-0.727783	0.0319517	0.196972	0.00569305	1.10041	0.196268	0.00595918	1.08392	0.765869	0.652174
STX8	-0.938605	0.00925458	0.233535	0.011881	1.01175	0.239814	0.0131897	0.998343	0.750762	0.63354
DNAJB9	0.622163	0.0123789	5.07013	1.70066	26.0609	5.74592	1.82997	32.9779	0.750762	0.857143
COL11A2	-0.706375	0.000977973	0.00514951	1.49395e-05	0.161368	0.00481034	1.36539e-05	0.15061	0.56071	0.875776
RRM1	-0.663194	0.0296146	0.288774	0.0441692	0.92935	0.287586	0.0417194	0.948416	0.759784	0.73913
TYMP	-0.880333	0.00770177	0.179226	0.00513836	0.926889	0.181778	0.00546248	0.914547	0.750762	0.701863
CLINT1	-0.701572	0.0217195	0.363659	0.0512416	1.17695	0.363868	0.0521654	1.16328	0.750762	0.614907
SMTN	-1.03143	0.0227482	0.323622	0.0270052	1.14178	0.339508	0.0285214	1.14494	0.750762	0.614907
SLC5A5	-0.84686	0.0374651	0.33007	0.0396089	1.19007	0.318737	0.0372285	1.21056	0.765869	0.614907
TMOD2	-1.2526	0.0104617	0.248748	0.011864	1.03146	0.25757	0.0132589	1.02322	0.750762	0.642857
SHANK3	-0.717856	0.0273604	0.271921	0.0284566	1.10208	0.268027	0.0284154	1.08372	0.759295	0.670807
CHAD	-0.626068	0.00968845	0.168172	0.0137336	0.788663	0.142907	0.00983405	0.712819	0.750762	0.701863
LTB4R	-1.21363	0.0210484	0.0748687	0.000183541	0.922153	0.0766043	0.000204493	0.924395	0.750762	0.627329
DPYSL2	-0.973054	0.00608309	0.0119197	3.87935e-05	0.520188	0.0110319	3.38284e-05	0.517325	0.750762	0.807453
CROT	-0.621872	0.0212762	0.258589	0.0429618	0.886255	0.259649	0.0435674	0.889006	0.750762	0.732919
PPFIA1	-0.800227	0.00988668	0.322273	0.0453949	1.04836	0.330476	0.0473345	1.05456	0.750762	0.645963
NMRAL1	-0.662612	0.00328318	0.217684	0.0259531	0.846496	0.200274	0.0213235	0.817608	0.745911	0.745342
TANK	-0.740105	0.0408203	0.395225	0.0637394	1.18568	0.403823	0.0660521	1.19475	0.766121	0.664596
CFLAR	-0.91936	0.0155341	0.0612586	0.00239959	0.620876	0.0472709	0.00121201	0.607288	0.750762	0.78882
SULT2B1	0.922824	0.0217025	4.96179	1.70242	24.0646	8.13793	2.16776	66.9335	0.750762	0.832298
SYT4	-0.756532	0.0139971	0.317228	0.0323412	1.0756	0.294732	0.0284679	1.03796	0.750762	0.627329
SH3GLB2	-0.585913	0.000879339	0.21593	0.0308291	0.73966	0.201573	0.0258015	0.717627	0.56071	0.807453
SAA2	1.67831	0.0451336	2.99346	1.23118	11.1803	5.19565	1.65235	30.9354	0.772054	0.84472
GSTM4	-1.14038	0.0389541	0.347029	0.0326257	1.22524	0.286771	0.02463	1.12645	0.765869	0.378882
HSPA1B	0.808415	0.0276668	7.21242	1.97719	56.6968	10.6327	2.34779	134.142	0.759295	0.875776
OSTF1	-0.694412	0.0240997	0.134487	0.00151747	1.10347	0.100378	0.000603356	1.05141	0.750762	0.695652
CPPED1	-1.04485	0.0123224	0.213623	0.032522	0.760196	0.169657	0.0221967	0.681176	0.750762	0.795031
FCGRT	-0.809267	0.010412	0.0759586	0.00464065	0.528357	0.0771606	0.00469226	0.537658	0.750762	0.801242
USP4	-0.642069	0.011849	0.313931	0.0685852	0.93666	0.306688	0.0666648	0.924612	0.750762	0.751553
APBB1IP	-0.761343	0.0425861	0.31547	0.00835617	1.24668	0.304798	0.00671757	1.249	0.772054	0.63354
CD2AP	-0.776264	0.0113399	0.253552	0.0141084	1.02001	0.252622	0.0146433	1.01359	0.750762	0.68323
IKBKG	-0.801085	0.0377304	0.425602	0.0744732	1.23492	0.424488	0.0759494	1.23885	0.765869	0.596273
PPP1R9B	-0.596053	0.0445212	0.414745	0.0802368	1.19405	0.409716	0.0799494	1.18451	0.772054	0.664596
NUDT15	-1.2007	0.000362686	0.102112	0.00681232	0.561523	0.103205	0.00685144	0.568044	0.56071	0.813665
LPIN1	-0.793486	0.0371773	0.399144	0.0862774	1.14105	0.410782	0.0870308	1.15593	0.765869	0.652174
DDI2	-0.648473	0.0310603	0.220396	0.0132535	1.06554	0.232318	0.0135504	1.08149	0.765869	0.689441
PKN2	-1.44831	0.0376232	9.55658e-05	1.85464e-12	0.26355	4.85145e-05	4.5761e-14	0.308938	0.765869	0.763975
WNK1	-0.782822	0.00368455	0.24163	0.0279867	0.902253	0.249582	0.0287293	0.914802	0.745911	0.695652
KPNA2	0.624795	0.0350541	2.77942	1.17491	7.93225	4.07373	1.41608	19.3016	0.765869	0.832298
CD36	-0.66915	0.0361753	0.320401	0.0784303	0.916219	0.322659	0.0754468	0.934356	0.765869	0.751553
MBL2	-0.934052	0.000946331	0.193043	0.0270173	0.682352	0.194256	0.0272964	0.688464	0.56071	0.801242
CGA|FSHB	-0.868715	0.0234045	0.154651	0.00106589	1.11097	0.114594	0.000461138	1.13395	0.750762	0.645963
LBP	0.641567	0.0149107	6.01992	1.7766	41.0936	7.35379	1.98141	62.2378	0.750762	0.838509
CD5L	-0.653214	0.00778758	0.14081	0.0118647	0.710203	0.135351	0.0131852	0.671705	0.750762	0.751553
CTSV	-0.885676	0.0248077	5.29277e-06	5.01996e-12	0.0245258	4.32727e-06	3.90503e-12	0.0187928	0.750762	0.888199
THBS1	-0.633203	0.0224353	0.303114	0.0332238	1.10554	0.243966	0.0198703	1.03525	0.750762	0.714286
FYN	-1.21347	0.0403538	0.0880832	0.00127048	0.983639	0.0923926	0.00135475	0.990162	0.765869	0.677019
CXCL10	0.648959	0.0385938	3.01507	1.19472	10.101	5.21407	1.60413	27.6172	0.765869	0.78882
CST2	-0.618846	0.0336247	0.361757	0.0692751	1.11258	0.324065	0.0538283	1.13428	0.765869	0.714286
CRP	0.716498	0.00207387	4.6606	1.45352	25.1978	6.74403	1.71477	58.9303	0.610924	0.826087
MSN	-0.820567	0.0393955	0.312832	0.03634	1.17527	0.324382	0.0379134	1.17819	0.765869	0.68323
MFAP4	0.956408	0.0485986	4.81048	1.63057	24.0829	5.36884	1.69818	35.1399	0.772054	0.888199
TDGF1	-1.38376	0.0393943	0.0362372	2.61125e-07	0.999023	0.0404608	3.78511e-07	1.01224	0.765869	0.73913
DNASE1L2	0.793358	0.0103544	11.8738	2.57591	172.609	11.1474	2.59366	146.461	0.750762	0.89441
LRRC15	-0.739683	0.00697823	0.121358	0.00969252	0.587283	0.123083	0.00944417	0.597699	0.750762	0.841615
SLMAP	-0.740392	0.0112153	0.258727	0.0198195	1.02434	0.266056	0.020712	1.03483	0.750762	0.658385
PCDHAC1	-0.680661	0.047008	0.0264778	1.81979e-05	0.84354	0.026464	1.95552e-05	0.829198	0.772054	0.689441
AMY1A	-0.66679	0.00169446	0.126955	0.00796182	0.693035	0.125492	0.00752058	0.703914	0.610924	0.78882
PAPOLG	-0.936708	0.0133692	0.304184	0.0215262	1.08825	0.30713	0.0218532	1.10548	0.750762	0.645963
VCL	-0.661561	0.0212087	0.0902407	0.000198631	1.03916	0.0998606	0.000225889	1.04602	0.750762	0.708075
PABPN1	-0.620557	0.0207863	0.295606	0.0258755	1.12584	0.299025	0.0255925	1.13132	0.750762	0.639752
VTI1B	-0.875464	0.0118597	0.29436	0.023798	1.0589	0.290804	0.0243927	1.04653	0.750762	0.645963
CNOT9	-0.693125	0.0209186	0.343856	0.0418714	1.13644	0.335229	0.0411429	1.11744	0.750762	0.63354
RCN1	-0.666826	0.00996707	0.237473	0.0496209	0.740861	0.153145	0.020706	0.635418	0.750762	0.78882
CLPSL1	0.678115	0.0221256	5.00979	1.65971	26.8379	6.50552	1.88467	49.7377	0.750762	0.84472
GZMK	-0.865305	0.00967471	0.0275808	0.000575323	0.409943	0.0144742	0.000144062	0.30357	0.750762	0.832298
GSTM3	-0.757092	0.0196989	0.232325	0.0161874	0.988951	0.158331	0.00816316	0.84775	0.750762	0.757764
