## Supplementary material for "Molecular signature of COVID-19 prior to its exacerbation by multi-omics survey": Table_S5

### Sheet: CovidClinical_data3
Clinical	log2fc	ttest.p	OR_Crude	conf_low_Crude	conf_high_Crude	OR_Adjusted	conf_low_Adjusted	conf_high_Adjusted	ROC_AUC	ttest.adj.p
Neutrophil percentage	0.341979	0.000298742	36.5573	4.15774	2089.82	40.4642	4.11786	3195.18	0.931677	0.0029368
CRP	2.16695	0.0178009	3.72588	1.50787	13.5272	7.63144	2.02689	96.643	0.891304	0.0967818
LDH	0.507777	0.0254689	6.82385	1.96688	53.0598	7.16439	2.03758	57.1376	0.832298	0.0967818
Neutrophil number	0.681856	0.0227025	4.47768	1.60884	19.6165	4.55431	1.59443	22.6725	0.84472	0.0967818
Lymphocyte percentage	-0.726361	0.000309137	0.0572788	0.00186143	0.371305	0.0607937	0.00196799	0.378973	0.89441	0.0029368
