## Supplementary material for "Molecular signature of COVID-19 prior to its exacerbation by multi-omics survey": Table_S6

### Sheet: association_1
Clinical	molecule	estimate	statistic	p.value	parameter	conf.low	conf.high	method	alternative
NeutroFraction	LPA 22:0	-0.319484	-1.78405	0.0852582	28	-0.609589	0.0460907	Pearson's product-moment correlation	two.sided
NeutroFraction	LPA 22:2	-0.319676	-1.78524	0.0850597	28	-0.609724	0.0458768	Pearson's product-moment correlation	two.sided
NeutroFraction	LPS 18:0	-0.248966	-1.36023	0.184608	28	-0.559088	0.122271	Pearson's product-moment correlation	two.sided
NeutroFraction	LPS 20:0	-0.160022	-0.857813	0.398279	28	-0.491931	0.212498	Pearson's product-moment correlation	two.sided
NeutroFraction	PIP1 36:1	0.419318	2.44407	0.0210788	28	0.0695568	0.677273	Pearson's product-moment correlation	two.sided
NeutroFraction	PIP2 32:1	-0.446203	-2.63829	0.0134533	28	-0.694784	-0.102394	Pearson's product-moment correlation	two.sided
NeutroFraction	HNRNPA1	-0.284463	-1.5701	0.127625	28	-0.5848	0.0844626	Pearson's product-moment correlation	two.sided
NeutroFraction	CCL8	0.534621	3.3475	0.00233794	28	0.215944	0.750364	Pearson's product-moment correlation	two.sided
NeutroFraction	SAA1	0.534819	3.34924	0.00232752	28	0.216209	0.750486	Pearson's product-moment correlation	two.sided
NeutroFraction	GIPC1	-0.208179	-1.12626	0.269617	28	-0.528789	0.164421	Pearson's product-moment correlation	two.sided
NeutroFraction	CCL7	0.659332	4.64035	7.41093e-05	28	0.392232	0.823895	Pearson's product-moment correlation	two.sided
NeutroFraction	STX8	-0.315295	-1.75806	0.0896659	28	-0.606654	0.050737	Pearson's product-moment correlation	two.sided
NeutroFraction	DNAJB9	0.680911	4.91973	3.45408e-05	28	0.424866	0.83608	Pearson's product-moment correlation	two.sided
NeutroFraction	COL11A2	-0.530039	-3.30754	0.00259003	28	-0.747557	-0.209841	Pearson's product-moment correlation	two.sided
NeutroFraction	RRM1	-0.209327	-1.13275	0.266928	28	-0.529653	0.163254	Pearson's product-moment correlation	two.sided
NeutroFraction	TYMP	-0.305119	-1.69538	0.101097	28	-0.599489	0.0619616	Pearson's product-moment correlation	two.sided
NeutroFraction	CHAD	-0.44981	-2.66499	0.0126331	28	-0.697111	-0.106857	Pearson's product-moment correlation	two.sided
NeutroFraction	LTB4R	-0.131533	-0.702106	0.488409	28	-0.469551	0.240115	Pearson's product-moment correlation	two.sided
NeutroFraction	DPYSL2	-0.369239	-2.1024	0.0446365	28	-0.643859	-0.0103461	Pearson's product-moment correlation	two.sided
NeutroFraction	CROT	-0.127843	-0.682078	0.500793	28	-0.466621	0.243648	Pearson's product-moment correlation	two.sided
NeutroFraction	NMRAL1	-0.194975	-1.0519	0.301841	28	-0.518802	0.177783	Pearson's product-moment correlation	two.sided
NeutroFraction	CFLAR	-0.0202431	-0.107138	0.915443	28	-0.377757	0.342524	Pearson's product-moment correlation	two.sided
NeutroFraction	SULT2B1	0.51956	3.21763	0.00325644	28	0.195973	0.741107	Pearson's product-moment correlation	two.sided
NeutroFraction	SH3GLB2	-0.174053	-0.935275	0.357643	28	-0.502794	0.198675	Pearson's product-moment correlation	two.sided
NeutroFraction	SAA2	0.443517	2.6185	0.0140928	28	0.0990791	0.693047	Pearson's product-moment correlation	two.sided
NeutroFraction	HSPA1B	0.598085	3.94889	0.00048185	28	0.303132	0.788463	Pearson's product-moment correlation	two.sided
NeutroFraction	CPPED1	-0.217993	-1.18193	0.247173	28	-0.536154	0.154403	Pearson's product-moment correlation	two.sided
NeutroFraction	FCGRT	-0.20998	-1.13645	0.265402	28	-0.530144	0.162589	Pearson's product-moment correlation	two.sided
NeutroFraction	USP4	-0.123743	-0.65986	0.514735	28	-0.463356	0.247562	Pearson's product-moment correlation	two.sided
NeutroFraction	NUDT15	-0.227016	-1.23346	0.22766	28	-0.542884	0.145123	Pearson's product-moment correlation	two.sided
NeutroFraction	PKN2	0.0227567	0.120448	0.904988	28	-0.340303	0.379911	Pearson's product-moment correlation	two.sided
NeutroFraction	WNK1	-0.273095	-1.50219	0.144244	28	-0.576631	0.0966868	Pearson's product-moment correlation	two.sided
NeutroFraction	KPNA2	0.483698	2.92434	0.00676765	28	0.149477	0.718722	Pearson's product-moment correlation	two.sided
NeutroFraction	CD36	-0.19019	-1.0251	0.314089	28	-0.515161	0.18259	Pearson's product-moment correlation	two.sided
NeutroFraction	MBL2	-0.132598	-0.707894	0.484862	28	-0.470396	0.239093	Pearson's product-moment correlation	two.sided
NeutroFraction	LBP	0.541587	3.40906	0.00199531	28	0.225273	0.754618	Pearson's product-moment correlation	two.sided
NeutroFraction	CD5L	-0.3393	-1.90863	0.0666092	28	-0.623369	0.0238891	Pearson's product-moment correlation	two.sided
NeutroFraction	CTSV	-0.176599	-0.949394	0.350543	28	-0.504754	0.19615	Pearson's product-moment correlation	two.sided
NeutroFraction	FYN	-0.340839	-1.91842	0.0653063	28	-0.624432	0.0221502	Pearson's product-moment correlation	two.sided
NeutroFraction	CXCL10	0.468218	2.80392	0.00906914	28	0.129853	0.708906	Pearson's product-moment correlation	two.sided
NeutroFraction	CRP	0.415549	2.41749	0.0223878	28	0.065013	0.674795	Pearson's product-moment correlation	two.sided
NeutroFraction	MFAP4	0.398096	2.29633	0.0293486	28	0.0441607	0.663242	Pearson's product-moment correlation	two.sided
NeutroFraction	DNASE1L2	0.604163	4.0119	0.000407007	28	0.311749	0.792036	Pearson's product-moment correlation	two.sided
NeutroFraction	LRRC15	-0.449906	-2.66571	0.0126118	28	-0.697173	-0.106977	Pearson's product-moment correlation	two.sided
NeutroFraction	PCDHAC1	-0.135932	-0.726024	0.47385	28	-0.473036	0.235889	Pearson's product-moment correlation	two.sided
NeutroFraction	AMY1A	-0.338516	-1.90365	0.0672807	28	-0.622827	0.0247741	Pearson's product-moment correlation	two.sided
NeutroFraction	RCN1	-0.344804	-1.94373	0.0620399	28	-0.627166	0.0176584	Pearson's product-moment correlation	two.sided
NeutroFraction	CLPSL1	0.530044	3.30758	0.00258976	28	0.209847	0.74756	Pearson's product-moment correlation	two.sided
NeutroFraction	GZMK	-0.372107	-2.12134	0.0428797	28	-0.645801	-0.0136701	Pearson's product-moment correlation	two.sided
NeutroFraction	GSTM3	-0.147547	-0.789387	0.43652	28	-0.482185	0.224664	Pearson's product-moment correlation	two.sided
NeutroFraction	12-HETE	-0.262356	-1.43865	0.161334	28	-0.568858	0.108134	Pearson's product-moment correlation	two.sided
NeutroFraction	12,13-DiHOME	-0.00268279	-0.0141961	0.988774	28	-0.362602	0.357932	Pearson's product-moment correlation	two.sided
NeutroFraction	14-HDHA	-0.314778	-1.75486	0.0902222	28	-0.606291	0.0513099	Pearson's product-moment correlation	two.sided
NeutroFraction	18-HETE	-0.256372	-1.4035	0.171461	28	-0.564502	0.11447	Pearson's product-moment correlation	two.sided
NeutroFraction	9,10-DiHOME	0.0172386	0.0912316	0.927958	28	-0.345174	0.375178	Pearson's product-moment correlation	two.sided
NeutroFraction	12-KETE	-0.0305519	-0.161741	0.872671	28	-0.386566	0.333387	Pearson's product-moment correlation	two.sided
NeutroFraction	Arg	-0.496694	-3.0282	0.00523819	28	-0.726891	-0.166157	Pearson's product-moment correlation	two.sided
NeutroFraction	Citrulline	-0.320029	-1.78744	0.0846969	28	-0.60997	0.0454848	Pearson's product-moment correlation	two.sided
NeutroFraction	Hydroxyproline	-0.217741	-1.1805	0.247733	28	-0.535966	0.154661	Pearson's product-moment correlation	two.sided
NeutroFraction	Thr	-0.472694	-2.83839	0.00834435	28	-0.711754	-0.1355	Pearson's product-moment correlation	two.sided
LymphFraction	LPA 22:0	0.316081	1.76292	0.0888265	28	-0.0498671	0.607205	Pearson's product-moment correlation	two.sided
LymphFraction	LPA 22:2	0.295972	1.6396	0.112278	28	-0.0719716	0.593009	Pearson's product-moment correlation	two.sided
LymphFraction	LPS 18:0	0.29085	1.60857	0.118929	28	-0.0775452	0.589363	Pearson's product-moment correlation	two.sided
LymphFraction	LPS 20:0	0.119405	0.636384	0.529695	28	-0.251692	0.459891	Pearson's product-moment correlation	two.sided
LymphFraction	PIP1 36:1	-0.355364	-2.01172	0.0539628	28	-0.634411	0.0056258	Pearson's product-moment correlation	two.sided
LymphFraction	PIP2 32:1	0.468796	2.80835	0.00897272	28	0.130581	0.709274	Pearson's product-moment correlation	two.sided
LymphFraction	HNRNPA1	0.36656	2.08476	0.0463293	28	0.0072475	0.642041	Pearson's product-moment correlation	two.sided
LymphFraction	CCL8	-0.395145	-2.27615	0.0306831	28	-0.661276	-0.0406653	Pearson's product-moment correlation	two.sided
LymphFraction	SAA1	-0.48913	-2.96744	0.00608767	28	-0.722144	-0.156426	Pearson's product-moment correlation	two.sided
LymphFraction	GIPC1	0.233575	1.27112	0.214144	28	-0.138335	0.547751	Pearson's product-moment correlation	two.sided
LymphFraction	CCL7	-0.526834	-3.27982	0.00278008	28	-0.745589	-0.205585	Pearson's product-moment correlation	two.sided
LymphFraction	STX8	0.339348	1.90893	0.0665688	28	-0.0238356	0.623402	Pearson's product-moment correlation	two.sided
LymphFraction	DNAJB9	-0.648159	-4.50389	0.000107509	28	-0.817526	-0.375596	Pearson's product-moment correlation	two.sided
LymphFraction	COL11A2	0.490257	2.97643	0.00595412	28	0.157872	0.722853	Pearson's product-moment correlation	two.sided
LymphFraction	RRM1	0.163021	0.874321	0.389382	28	-0.209556	0.494261	Pearson's product-moment correlation	two.sided
LymphFraction	TYMP	0.324094	1.81279	0.0805998	28	-0.0409577	0.612811	Pearson's product-moment correlation	two.sided
LymphFraction	CHAD	0.425491	2.48793	0.0190715	28	0.0770295	0.68132	Pearson's product-moment correlation	two.sided
LymphFraction	LTB4R	0.089758	0.47688	0.637149	28	-0.279551	0.435931	Pearson's product-moment correlation	two.sided
LymphFraction	DPYSL2	0.353146	1.99737	0.0555864	28	-0.00816175	0.632894	Pearson's product-moment correlation	two.sided
LymphFraction	CROT	0.121316	0.646719	0.523081	28	-0.249875	0.461418	Pearson's product-moment correlation	two.sided
LymphFraction	NMRAL1	0.197742	1.06743	0.294896	28	-0.174994	0.520902	Pearson's product-moment correlation	two.sided
LymphFraction	CFLAR	-0.00624387	-0.0330401	0.973877	28	-0.36569	0.354824	Pearson's product-moment correlation	two.sided
LymphFraction	SULT2B1	-0.473908	-2.84778	0.00815644	28	-0.712525	-0.137036	Pearson's product-moment correlation	two.sided
LymphFraction	SH3GLB2	0.179997	0.968268	0.3412	28	-0.192773	0.507365	Pearson's product-moment correlation	two.sided
LymphFraction	SAA2	-0.463978	-2.77152	0.00980401	28	-0.706201	-0.124524	Pearson's product-moment correlation	two.sided
LymphFraction	HSPA1B	-0.545264	-3.44195	0.00183271	28	-0.756855	-0.230219	Pearson's product-moment correlation	two.sided
LymphFraction	CPPED1	0.222421	1.20718	0.237462	28	-0.149856	0.539462	Pearson's product-moment correlation	two.sided
LymphFraction	FCGRT	0.0239969	0.127016	0.899835	28	-0.339205	0.380973	Pearson's product-moment correlation	two.sided
LymphFraction	USP4	0.133737	0.714085	0.481085	28	-0.237999	0.471299	Pearson's product-moment correlation	two.sided
LymphFraction	NUDT15	0.185085	0.996595	0.327496	28	-0.1877	0.511263	Pearson's product-moment correlation	two.sided
LymphFraction	PKN2	-0.0690295	-0.366143	0.71701	28	-0.418881	0.298667	Pearson's product-moment correlation	two.sided
LymphFraction	WNK1	0.277136	1.52625	0.138166	28	-0.0923542	0.579542	Pearson's product-moment correlation	two.sided
LymphFraction	KPNA2	-0.527167	-3.28269	0.00275977	28	-0.745794	-0.206027	Pearson's product-moment correlation	two.sided
LymphFraction	CD36	0.220271	1.19492	0.242144	28	-0.152065	0.537858	Pearson's product-moment correlation	two.sided
LymphFraction	MBL2	0.132154	0.70548	0.48634	28	-0.239519	0.470044	Pearson's product-moment correlation	two.sided
LymphFraction	LBP	-0.478782	-2.88572	0.00743764	28	-0.715614	-0.143216	Pearson's product-moment correlation	two.sided
LymphFraction	CD5L	0.327714	1.83546	0.0770804	28	-0.036913	0.615334	Pearson's product-moment correlation	two.sided
LymphFraction	CTSV	-0.0174271	-0.0922293	0.927173	28	-0.37534	0.345008	Pearson's product-moment correlation	two.sided
LymphFraction	FYN	0.382874	2.19309	0.0367703	28	0.026222	0.653062	Pearson's product-moment correlation	two.sided
LymphFraction	CXCL10	-0.500697	-3.06074	0.00483101	28	-0.729394	-0.171335	Pearson's product-moment correlation	two.sided
LymphFraction	CRP	-0.390165	-2.24227	0.0330466	28	-0.65795	-0.0347857	Pearson's product-moment correlation	two.sided
LymphFraction	MFAP4	-0.299703	-1.66229	0.107611	28	-0.595657	0.0678976	Pearson's product-moment correlation	two.sided
LymphFraction	DNASE1L2	-0.543149	-3.423	0.0019248	28	-0.755568	-0.227371	Pearson's product-moment correlation	two.sided
LymphFraction	LRRC15	0.378161	2.16156	0.0393521	28	0.0207137	0.649889	Pearson's product-moment correlation	two.sided
LymphFraction	PCDHAC1	0.0858698	0.456065	0.651861	28	-0.283159	0.432751	Pearson's product-moment correlation	two.sided
LymphFraction	AMY1A	0.309798	1.72412	0.0957116	28	-0.0568116	0.60279	Pearson's product-moment correlation	two.sided
LymphFraction	RCN1	0.337207	1.89534	0.0684145	28	-0.0262518	0.621922	Pearson's product-moment correlation	two.sided
LymphFraction	CLPSL1	-0.468869	-2.80891	0.00896063	28	-0.70932	-0.130672	Pearson's product-moment correlation	two.sided
LymphFraction	GZMK	0.403262	2.33188	0.0271262	28	0.050301	0.666675	Pearson's product-moment correlation	two.sided
LymphFraction	GSTM3	0.184131	0.991276	0.33004	28	-0.188653	0.510533	Pearson's product-moment correlation	two.sided
LymphFraction	12-HETE	0.286891	1.5847	0.124265	28	-0.0818363	0.586537	Pearson's product-moment correlation	two.sided
LymphFraction	12,13-DiHOME	-0.0216272	-0.114467	0.909684	28	-0.378944	0.341301	Pearson's product-moment correlation	two.sided
LymphFraction	14-HDHA	0.342374	1.92821	0.0640259	28	-0.0204126	0.625491	Pearson's product-moment correlation	two.sided
LymphFraction	18-HETE	0.22584	1.22673	0.230141	28	-0.146335	0.54201	Pearson's product-moment correlation	two.sided
LymphFraction	9,10-DiHOME	-0.0338516	-0.179229	0.859049	28	-0.389372	0.330448	Pearson's product-moment correlation	two.sided
LymphFraction	12-KETE	-0.00885561	-0.0468613	0.962956	28	-0.367951	0.352538	Pearson's product-moment correlation	two.sided
LymphFraction	Arg	0.529532	3.30314	0.00261932	28	0.209167	0.747246	Pearson's product-moment correlation	two.sided
LymphFraction	Citrulline	0.292853	1.62069	0.116294	28	-0.0753678	0.59079	Pearson's product-moment correlation	two.sided
LymphFraction	Hydroxyproline	0.155617	0.833601	0.411561	28	-0.216808	0.488499	Pearson's product-moment correlation	two.sided
LymphFraction	Thr	0.493324	3.00103	0.00560317	28	0.161815	0.724779	Pearson's product-moment correlation	two.sided
CRP	LPA 22:0	-0.317391	-1.77105	0.0874397	28	-0.608123	0.0484146	Pearson's product-moment correlation	two.sided
CRP	LPA 22:2	-0.283831	-1.56631	0.12851	28	-0.584347	0.0851449	Pearson's product-moment correlation	two.sided
CRP	LPS 18:0	-0.370324	-2.10956	0.0439649	28	-0.644594	-0.0116032	Pearson's product-moment correlation	two.sided
CRP	LPS 20:0	-0.297954	-1.65164	0.10978	28	-0.594417	0.0698085	Pearson's product-moment correlation	two.sided
CRP	PIP1 36:1	0.261379	1.4329	0.162957	28	-0.10917	0.568148	Pearson's product-moment correlation	two.sided
CRP	PIP2 32:1	-0.382373	-2.18973	0.0370382	28	-0.652725	-0.0256351	Pearson's product-moment correlation	two.sided
CRP	HNRNPA1	-0.368211	-2.09562	0.0452803	28	-0.643161	-0.00915587	Pearson's product-moment correlation	two.sided
CRP	CCL8	0.446253	2.63865	0.0134418	28	0.102455	0.694816	Pearson's product-moment correlation	two.sided
CRP	SAA1	0.870388	9.35413	4.11461e-10	28	0.743152	0.936877	Pearson's product-moment correlation	two.sided
CRP	GIPC1	-0.264949	-1.45394	0.157082	28	-0.570739	0.105379	Pearson's product-moment correlation	two.sided
CRP	CCL7	0.603753	4.00762	0.000411712	28	0.311166	0.791796	Pearson's product-moment correlation	two.sided
CRP	STX8	-0.342518	-1.92912	0.0639075	28	-0.62559	0.0202504	Pearson's product-moment correlation	two.sided
CRP	DNAJB9	0.625601	4.24328	0.00021817	28	0.342533	0.804539	Pearson's product-moment correlation	two.sided
CRP	COL11A2	-0.449487	-2.6626	0.0127047	28	-0.696903	-0.106457	Pearson's product-moment correlation	two.sided
CRP	RRM1	-0.30774	-1.71146	0.098053	28	-0.601339	0.0590792	Pearson's product-moment correlation	two.sided
CRP	TYMP	-0.356138	-2.01674	0.0534047	28	-0.634941	0.00473899	Pearson's product-moment correlation	two.sided
CRP	CHAD	-0.439526	-2.58926	0.0150894	28	-0.690462	-0.0941681	Pearson's product-moment correlation	two.sided
CRP	LTB4R	-0.225996	-1.22762	0.22981	28	-0.542126	0.146174	Pearson's product-moment correlation	two.sided
CRP	DPYSL2	-0.328668	-1.84145	0.0761734	28	-0.615998	0.0358457	Pearson's product-moment correlation	two.sided
CRP	CROT	-0.372164	-2.12171	0.0428453	28	-0.645839	-0.0137363	Pearson's product-moment correlation	two.sided
CRP	NMRAL1	-0.444148	-2.62314	0.0139403	28	-0.693455	-0.0998572	Pearson's product-moment correlation	two.sided
CRP	CFLAR	-0.291448	-1.61219	0.118138	28	-0.589789	0.0768955	Pearson's product-moment correlation	two.sided
CRP	SULT2B1	0.825301	7.73356	2.00477e-08	28	0.661808	0.913854	Pearson's product-moment correlation	two.sided
CRP	SH3GLB2	-0.507455	-3.11625	0.00420505	28	-0.733606	-0.180115	Pearson's product-moment correlation	two.sided
CRP	SAA2	0.927388	13.1176	1.77235e-13	28	0.85167	0.965181	Pearson's product-moment correlation	two.sided
CRP	HSPA1B	0.70823	5.30835	1.19432e-05	28	0.467157	0.851289	Pearson's product-moment correlation	two.sided
CRP	CPPED1	-0.401358	-2.31874	0.0279289	28	-0.665411	-0.0480345	Pearson's product-moment correlation	two.sided
CRP	FCGRT	-0.0664539	-0.35242	0.727162	28	-0.416746	0.301022	Pearson's product-moment correlation	two.sided
CRP	USP4	-0.373852	-2.1329	0.041838	28	-0.646981	-0.0156966	Pearson's product-moment correlation	two.sided
CRP	NUDT15	-0.45464	-2.70102	0.0116005	28	-0.700219	-0.112856	Pearson's product-moment correlation	two.sided
CRP	PKN2	-0.11271	-0.600232	0.553179	28	-0.454523	0.258037	Pearson's product-moment correlation	two.sided
CRP	WNK1	-0.387003	-2.22088	0.0346224	28	-0.655832	-0.0310648	Pearson's product-moment correlation	two.sided
CRP	KPNA2	0.758224	6.15364	1.21163e-06	28	0.547516	0.878514	Pearson's product-moment correlation	two.sided
CRP	CD36	-0.21586	-1.1698	0.251943	28	-0.534558	0.156587	Pearson's product-moment correlation	two.sided
CRP	MBL2	-0.108787	-0.579084	0.567162	28	-0.451366	0.26174	Pearson's product-moment correlation	two.sided
CRP	LBP	0.777688	6.54598	4.26695e-07	28	0.579891	0.888906	Pearson's product-moment correlation	two.sided
CRP	CD5L	-0.373749	-2.13222	0.0418987	28	-0.646912	-0.0155774	Pearson's product-moment correlation	two.sided
CRP	CTSV	0.37397	2.13368	0.0417684	28	0.0158335	0.64706	Pearson's product-moment correlation	two.sided
CRP	FYN	-0.240866	-1.31321	0.199774	28	-0.553136	0.130749	Pearson's product-moment correlation	two.sided
CRP	CXCL10	0.744099	5.8937	2.4369e-06	28	0.524412	0.870901	Pearson's product-moment correlation	two.sided
CRP	CRP	0.737681	5.78159	3.29908e-06	28	0.514019	0.867421	Pearson's product-moment correlation	two.sided
CRP	MFAP4	0.671407	4.79396	4.87136e-05	28	0.410411	0.830733	Pearson's product-moment correlation	two.sided
CRP	DNASE1L2	0.684873	4.97351	2.98168e-05	28	0.430932	0.838301	Pearson's product-moment correlation	two.sided
CRP	LRRC15	-0.450063	-2.66688	0.0125771	28	-0.697274	-0.107171	Pearson's product-moment correlation	two.sided
CRP	PCDHAC1	-0.255239	-1.39687	0.173428	28	-0.563676	0.115666	Pearson's product-moment correlation	two.sided
CRP	AMY1A	-0.224886	-1.22127	0.232169	28	-0.541299	0.147319	Pearson's product-moment correlation	two.sided
CRP	RCN1	-0.332664	-1.8666	0.0724623	28	-0.618774	0.0313646	Pearson's product-moment correlation	two.sided
CRP	CLPSL1	0.830078	7.87658	1.40321e-08	28	0.670247	0.91632	Pearson's product-moment correlation	two.sided
CRP	GZMK	-0.332227	-1.86385	0.072861	28	-0.618471	0.0318552	Pearson's product-moment correlation	two.sided
CRP	GSTM3	-0.327145	-1.83189	0.0776255	28	-0.614938	0.0375495	Pearson's product-moment correlation	two.sided
CRP	12-HETE	-0.191354	-1.03162	0.311081	28	-0.516048	0.181422	Pearson's product-moment correlation	two.sided
CRP	12,13-DiHOME	-0.306333	-1.70283	0.0996781	28	-0.600347	0.0606269	Pearson's product-moment correlation	two.sided
CRP	14-HDHA	-0.335949	-1.88737	0.0695166	28	-0.621051	0.0276685	Pearson's product-moment correlation	two.sided
CRP	18-HETE	-0.493498	-3.00242	0.00558384	28	-0.724888	-0.162038	Pearson's product-moment correlation	two.sided
CRP	9,10-DiHOME	-0.257536	-1.41032	0.169458	28	-0.56535	0.11324	Pearson's product-moment correlation	two.sided
CRP	12-KETE	-0.2184	-1.18425	0.24627	28	-0.536459	0.153986	Pearson's product-moment correlation	two.sided
CRP	Arg	-0.327297	-1.83285	0.0774796	28	-0.615044	0.0373795	Pearson's product-moment correlation	two.sided
CRP	Citrulline	-0.415092	-2.41428	0.0225511	28	-0.674494	-0.0644626	Pearson's product-moment correlation	two.sided
CRP	Hydroxyproline	-0.449374	-2.66176	0.0127299	28	-0.69683	-0.106318	Pearson's product-moment correlation	two.sided
CRP	Thr	-0.567727	-3.64926	0.00106701	28	-0.770419	-0.260801	Pearson's product-moment correlation	two.sided
